# Fractionated ionising radiation affects cellular functions, and gene expression associated to subpopulation of F11 dorsal root ganglia neurons without inducing oxidative stress

**DOI:** 10.64898/2026.08.11.735255

**Authors:** William Timbury, Sean M. Gettings, Raymond Shek, Craig D. Lindsay, Riddhi Sharma, Mustafa Najim, Nora Bourbia

**Affiliations:** UK Health Security Agency, Radiation Effects Department, Radiation Protection Science Division, Harwell Science Campus, Didcot, Oxfordshire OX11 0RQ, UK; Johnston Cancer Research Centre (JCRC), Queen’s University Belfast, Belfast, BT9 7AE, UK

**Author notes:** Corresponding author: Nora Bourbia.

**Keywords:** nociception, ionising radiation, radiotherapy, dorsal root ganglion, sensory neuron, X-ray

## Abstract

Radiotherapy is common practice to treat cancer but produces significant side effects such as chronic pain. Cancer survivors report developing chronic pain due to their treatment even long after the cancer is cured. To understand the mechanisms underlying the radiotherapy-induced chronic pain, we assessed how ionising X-ray radiation exposure during 4 consecutive days of 5 Gy (total radiation dose of 20 Gy) affected dorsal root ganglia (DRG) sensory neurons (rodent F11 cell line). On the 5^th^ day, we assessed known impacts of ionising radiation (senescence, oxidative stress, cellular metabolism, mitochondrial copy number, and mitochondrial respiration) followed by assessing expression of genes associated with populations of DRG neuronal fibres. We discovered that fractionated exposure to ionising radiation increased senescence, mitochondrial copy number, and modulated the NAD^+^/NADH pathway, but did not change the oxygen consumption rate nor induce oxidative stress 24 hours after the last irradiation exposure. Additionally, ionising radiation altered the expression of genes associated with mechanoreceptor fibres, known to have pro-nociceptive properties in the context of injury and chronic pain.
