## Supplementary File 1 for "Fractionated ionising radiation affects cellular functions, and gene expression associated to subpopulation of F11 dorsal root ganglia neurons without inducing oxidative stress"

### Sheet: Sheet1
Supplement data 1 - rat DRG neuron oligo sequences
HUGO Gene	Accession	Position	Target Sequence	Species	NSID
Tafa4	NM_001134700.1	451-550	ACCTCCGGGGACATGCAGGTCACCATGTGATCAAGCAAGGTACGTGTGAGGTGGTCGCTGTGCACCGCTGCTGCAATAAGAACCGCATAGAGGAGCGCTC	Rattus norvegicus	NM_001134700.1:450
Ntrk2	NM_012731.1	961-1060	GGATTCCGGCTTAAAGTTTGTGGCTTACAAGGCGTTTCTGAAGAACGGCAACCTGCGGCACATCAATTTCACTCGAAACAAGCTGACGAGTTTGTCCAGG	Rattus norvegicus	NM_012731.1:960
Tubb3	NM_139254.2	152-251	AACTATGTGGGGGACTCGGACCTGCAGCTGGAACGCATCAGTGTCTACTACAATGAGGCCTCCTCTCACAAGTATGTGCCCAGAGCCATTCTGGTGGACC	Rattus norvegicus	NM_139254.2:151
Snap25	NM_030991.1	726-825	CCCAGAATCGCCAGATTGACAGGATCATGGAGAAGGCTGACTCCAACAAAACCAGAATTGATGAAGCCAACCAACGTGCAACAAAGATGCTGGGAAGTGG	Rattus norvegicus	NM_030991.1:725
Prdm12	XM_001067974.2	436-535	CCCAGAGCATGTGGATATCTGCAAAAACAACAACCTGATGTGGGAGGTATTCAACGAGGATGGGACAGTCCGCTACTTTATCGATGCCAGCCAGGAAGAC	Rattus norvegicus	XM_001067974.2:435
Scn5a	NM_001160162.1	2297-2396	CTGTCCACTCTGGATGTCCATCAAGCAGAAGGTGAAGTTTGTGGTCATGGACCCATTTGCCGACCTCACTATCACCATGTGCATCGTGCTCAATACGCTC	Rattus norvegicus	NM_001160162.1:2296
Crlf2	NM_134465.2	933-1032	TCCCTGGCCTCTTCGAGAAACATCATGGGAACTTCCAGGCTTGGATCGCAGATTCTCAGGCTGCTGTCCCTACGGTCCCAGAGCAGGACAAAGATGATGA	Rattus norvegicus	NM_134465.2:932
Th	NM_012740.2	1641-1740	ATCAAACCTACCAGCCTGTGTACTTTGTGTCCGAGAGCTTCAATGACGCCAAGGACAAGCTCAGGAACTATGCCTCTCGTATCCAGCGCCCATTCTCTGT	Rattus norvegicus	NM_012740.2:1640
P2ry1	NM_012800.1	2297-2396	AAAGTTCTCAATCTCCACCGACTGTGGAACGGACAAGTTGAAACCTGTAAATCTCTGCTCACCCAACCAGGACACTAATCCATCTTGATATGACAAATAT	Rattus norvegicus	NM_012800.1:2296
Asic3	NM_173135.1	913-1012	AGACCCAGACCCAGCCCTCCTTATAGTTTAATAGGTTGTCGCCTGGCCTGTGAGTCTCGCTATGTGGCTCGGAAGTGTGGCTGTCGAATGATGCATATGC	Rattus norvegicus	NM_173135.1:912
Cacna1a	NM_012918.2	4611-4710	GTTCTATGGAGCCTCTGTGGCCTATGAAAACGCCCTTCGAGTGTTCAACATTGTCTTCACCTCCCTCTTCTCTCTCGAATGTGTGCTCAAAGTCATGGCT	Rattus norvegicus	NM_012918.2:4610
Cacna1b	NM_001195199.1	199-298	AACTGCTTCACCGTCAACCGCTCGCTCTTCGTCTTCAGCGAGGACAACGTCGTCCGCAAATATGCTAAGCGCATCACCGAATGGCCGCCCTTCGAATATA	Rattus norvegicus	NM_001195199.1:198
Calca	NM_001033956.1	209-308	CAGCCCAGGCATGGCCACTCTCAGTGAAGAAGAAGCTCGCCTACTGGCTGCACTGGTGCAGAACTATATGCAGATGAAAGTCAGGGAGCTGGAGCAGGAG	Rattus norvegicus	NM_001033956.1:208
Cnr1	NM_012784.3	406-505	AGTCTCTCTCGTCGTTCAAGGAGAATGAGGAGAACATCCAGTGTGGGGAGAACTTTATGGACATGGAGTGCTTTATGATTCTGAATCCCAGCCAGCAGCT	Rattus norvegicus	NM_012784.3:405
Hrh1	NM_017018.1	1241-1340	AGCAGTTGGGTTTTATCATGGCGGCCTTCATTCTCTGCTGGATTCCCTATTTCATCTTCTTCATGGTCATTGCCTTCTGCAAGAGCTGCTGCAGTGAACC	Rattus norvegicus	NM_017018.1:1240
Kcna2	NM_012970.3	1061-1160	GCCGGCCAGGATCATAGCCATTGTATCTGTGATGGTCATTCTGATCTCGATCGTCAGCTTCTGTCTGGAAACCTTGCCCATCTTCCGGGATGAGAACGAG	Rattus norvegicus	NM_012970.3:1060
Kcna1	NM_173095.3	1451-1550	ATCAGAACTGGTAACTGCACCGCAACTGATCAAAACTGCGTTAATAAGAGCAAGCTCCTGACCGATGTTTAAAAAAAGCACCAGGCAAGCAATCAAAAGC	Rattus norvegicus	NM_173095.3:1450
Mrgprf	NM_153722.2	587-686	ATCGTGGGTCTCTGCACATTCTTCGCCGGTGTGAGCCTCCTTCCGGCCATTAGCATCGAACGCTGTGTGTCCGTCATCTTTCCCATGTGGTACTGGCGTC	Rattus norvegicus	NM_153722.2:586
Nmrk1	NM_001024292.1	207-306	GCCAGAGTCTGAGATAGACATAGATGAGAATGGTTTTCTGCAGTATGATGTGCTTGAAGCACTTAACATGGAAAAAATGATGTCAGCCGTTTCCTGTTGG	Rattus norvegicus	NM_001024292.1:206
Ntrk3	NM_001270655.1	1267-1366	TTCTTTGACTTTGAGTCTGATGCGAGCCCTACACCTCCTATCACTGTGACCCACAAACCAGAGGAAGACACTTTTGGGGTGTCCATAGCAGTTGGACTTG	Rattus norvegicus	NM_001270655.1:1266
Oprm1	NM_001038597.2	1121-1220	TGATCACGATTCCAGAAACCACATTTCAGACCGTTTCCTGGCACTTCTGCATTGCTTTGGGTTACACGAACAGCTGCCTGAATCCAGTTCTTTACGCCTT	Rattus norvegicus	NM_001038597.2:1120
P2rx3	NM_031075.1	1621-1720	CAGCATCCACCCCTTTCCAAAGGATTGAGAAAATGGTAGCTAAGGTTACACCCATAGGACCTACCACGTACCAAGCACTTCCACACATATTATCCCTTTT	Rattus norvegicus	NM_031075.1:1620
Piezo1	NM_001077200.2	1069-1168	GTTTATACTGCTATCAGACACCATTTGTCCAGAGCGTGCTACTTCCTGGCAGCCTCTGGGCCAGGCTATTTGGTCTCAAGAACTTCGTAGACATCCCTAA	Rattus norvegicus	NM_001077200.2:1068
Piezo2	NM_001427318.1	4296-4395	GACCTGTTTCCTAATGTCAGTGAACGTAATTGGACAGCGAATGGACTTCTACGCCATGATTCATGCCTGTTGGCTGATCGGTGTCTTGTACCGTCGCAGA	Rattus norvegicus	NM_001427318.1:4295
Scn10a	NM_017247.1	6241-6340	GAATCAAAAGCCAAGGATACTCCTCCATTCTGACGTCCCTTCCGAGTTCCCAGAAGATGTCATTGCTCCCTTCTGTTTGTGACCAGAGACGTGATTCACC	Rattus norvegicus	NM_017247.1:6240
Scn8a	NM_019266.2	4201-4300	AACCTGTTTGCGGGGAAATACCACTACTGCTTTAATGAGACTTCTGAAATCCGGTTCGAAATCGATATTGTCAACAATAAAACGGACTGTGAGAAGCTCA	Rattus norvegicus	NM_019266.2:4200
Scn9a	NM_133289.1	4036-4135	TATGAGTGTGTCAACACCACCGATGGGTCACGATTTCCTACATCTCAAGTTGCAAACCGTTCTGAGTGTTTTGCCCTGATGAACGTTAGTGGAAATGTGC	Rattus norvegicus	NM_133289.1:4035
Tac1	NM_001124768.1	423-522	ACTACGAAAGAAGGCGTAAATAAACCCTGTAACGCACTATCTATTCATCTCCATCTGTGTCCGCGAGCAGTGAGCGGTAAAATAAAAATGTGCGCTATGA	Rattus norvegicus	NM_001124768.1:422
Trpa1	NM_207608.1	2416-2515	TACAACAATGCTCTGGAGTGGGTCATCTACACCACCAGTATGATCTTCGTGTTGCCCTTATTCCTCGACATCCCCGCGTATATGCAGTGGCAATGTGGAG	Rattus norvegicus	NM_207608.1:2415
Trpm8	NM_134371.2	2397-2496	AGGCAGTGGTACATGAACGGAGTGAATTATTTCACCGACCTATGGAACGTTATGGACACACTGGGACTTTTCTACTTCATAGCGGGTATTGTATTCCGGC	Rattus norvegicus	NM_134371.2:2396
Trpv1	NM_031982.1	1554-1653	GGGATTCAATATTTCCTGCAGAGGCGACCATCCCTCAAGAGTTTGTTTGTGGACAGCTACAGTGAGATACTTTTCTTTGTACAGTCGCTGTTCATGCTGG	Rattus norvegicus	NM_031982.1:1553
Sst	NM_012659.1	389-488	GGAAGACATTCACATCCTGTTAGCTTTAATATTGTTGTCTCAGCCAGACCTCTGATCCCTCTCCTCCAAATCCCATATCTCTTCCTTAACTCCCAGCCCC	Rattus norvegicus	NM_012659.1:388
Gfra1	NM_012959.1	3356-3455	GTCTCCTGATATCCTCCCTGCTCTTTGAGGTTTGCCTTGGGAGAAAATGATTCACCTCGGGAGGGGACGCTTTGGTGTCTGAAGTACGTTTATATCGAAA	Rattus norvegicus	NM_012959.1:3355
Gfra2	NM_012750.1	1061-1160	CCACGGGCATCGTGGTGTCTCCCTGGTGCAATTGTCGTGGCAGTGGGAACATGGAAGAAGAGTGTGAGAAGTTCCTCAGGGACTTCACGGAAAACCCATG	Rattus norvegicus	NM_012750.1:1060
Adcyap1	NM_016989.2	251-350	GCCCTTTGCCCGCCGTCCTATTTAGTCAACTCTTTCCTAGCCGCGAATGACCATGTGTAGCGGAGCAAGGTTGGCCCTGTTGGTCTACGGGATAATAATG	Rattus norvegicus	NM_016989.2:250
Nefh	NM_012607.2	1181-1280	GAGATGGCCGCGCAGCTCCGAGAGTACCAGGACCTGCTCAACGTCAAGATGGCCCTGGATATTGAGATCGCTGCTTACAGAAAACTCCTGGAAGGCGAAG	Rattus norvegicus	NM_012607.2:1180
Vsnl1	NM_012686.2	476-575	TCCGAGAGTTCATCTGTGCTCTGTCCATCACCTCCAGAGGCAGCTTTGAGCAGAAACTGAACTGGGTTTTCAACATGTATGATCTGGATGGTGACGGCAA	Rattus norvegicus	NM_012686.2:475
Slc17a7	NM_053859.1	791-890	CTCTGGCTGGGGTCCTGGTACAGTATTCAGGATGGAGTTCTGTCTTCTATGTCTATGGCAGCTTCGGGATCTTTTGGTACCTGTTCTGGTTGCTTGTCTC	Rattus norvegicus	NM_053859.1:790
Spp1	NM_012881.1	496-595	TGTCCCTGACGGCCGAGGTGATAGCTTGGCTTACGGACTGAGGTCAAAGTCCAGGAGTTTCCCTGTTTCTGATGAACAGTATCCCGATGCCACAGATGAG	Rattus norvegicus	NM_012881.1:495
Pvalb	NM_022499.2	101-200	TCTTCCAGATGGTGGGCCTGAAGAAAAAGAGTGCGGATGATGTGAAGAAGGTGTTCCACATTCTGGACAAAGACAAAAGTGGCTTCATTGAGGAGGATGA	Rattus norvegicus	NM_022499.2:100
Calb1	NM_031984.2	326-425	GGGAAAATAGGAATTGTAGAGTTGGCCCATGTCTTACCCACCGAAGAGAATTTCCTGCTGCTCTTTCGATGCCAGCAACTGAAGTCCTGCGAGGAATTCA	Rattus norvegicus	NM_031984.2:325
Necab2	NM_133415.1	897-996	GGAGCACTGCTGAAGAAAAGAACTGCTTCCATGTGGCCGCGGTGAGGATGGCAGATGGGCTAACCTTCGTCATCTACGAGTTCTGGGAGACAGAGGAGGA	Rattus norvegicus	NM_133415.1:896
Slc17a8	NM_153725.1	1663-1762	GGTCTCTTGTCAGCTGTCCCACACATGGTGATGACAATCGTGGTACCCATTGGAGGACAACTGGCTGATTATTTAAGAAGCCGAAAGATTTTGACCACAA	Rattus norvegicus	NM_153725.1:1662
Rarres1	NM_001014790.1	955-1054	ACGTCCACTCCTGTGTAAACGCGAAGGTCCAGGTATTCTAGCACCCAGGCAAGCCTGCAGTTCGAAGTAGGTGCTCGGAGCGCTGCCTTGCTTTTCACCT	Rattus norvegicus	NM_001014790.1:954
Plxnc1	NM_001426988.1	2237-2336	CCGACCCGGCTTTGCAGGTCTTCTACATTAAGGCCATTGAGCCACAAAAAATATCGACCTTAGGGAAAAGTAATGTGATTGTTACTGGAGCAAACTTCAC	Rattus norvegicus	NM_001426988.1:2236
Mrgprd	NM_001001506.1	647-746	GGCAGCCTCGGCGGCTCTACGTGGTCATCCTGACTTCCGTCCTTGTCTTCCTTACCTGTTCTCTGCCGTTGGGCATCAACTGGTTCTTACTCTACTGGGT	Rattus norvegicus	NM_001001506.1:646
Lpar3	NM_023969.1	1127-1226	GGGTTGTTTGAGGGCTCCATGAATCACTGCTGGGCCTTGTAAGTTTTCATTGTCAAGGAAGATAAGATACTGCATTTAGTAAGAGTGCACAGAAAAGGGA	Rattus norvegicus	NM_023969.1:1126
Trpc3	NM_021771.2	1751-1850	ACTCCCACCAGAGGTTCAGTATTTCACCTATGCTAGAGATAAATGGCTTCCTTCTGACCCTCAGATCATATCGGAAGGCCTCTATGCCATAGCTGTGGTG	Rattus norvegicus	NM_021771.2:1750
Gfra3	NM_053398.1	1411-1510	CGTTCAGAATCCTGAGCGGCCAGCTTTCAAACCTCTCCTACTTACTCCTGCTTGGGCTGCTCCTCCCTAGGACCTTGTACTCCAGTTTGGCTGTATATTG	Rattus norvegicus	NM_053398.1:1410
Il31ra	NM_001257278.2	333-432	TGCAGTGTTGAAGTAGAAGCTCAAAACAACGATGGTAAAGCTATATCTGCCATCACATATTGGGATTTAAGCTCCATAGTGAAAACCGAACCACCTATAA	Rattus norvegicus	NM_001257278.2:332
Npy2r	NM_023968.1	424-523	ACAGTCATTGCTTTGGACCGACATCGTTGCATTGTCTACCACCTGGAGAGCAAGATCTCCAAGCAAATCAGCTTCCTGATTATTGGCCTGGCGTGGGGTG	Rattus norvegicus	NM_023968.1:423
Kit	NM_022264.1	336-435	GTCAGCGGCAGCGGCCTCAGGAGCTCTATTTACGTGTTCGTTAGAGATCCTGCCGTACTTTTCCTGGTTGGCCTTCCCTTGTTTGGCAAAGAAGACAACG	Rattus norvegicus	NM_022264.1:335
Gal	NM_033237.1	514-613	TCCTGAGACCACACCCACTGTGCACCTGTGTCCTCTGCTATAATTTAAAGTCATTCTAGGCTAAAAAGAATCTTCCGCCAACTCCTCAAGCCAACACTTT	Rattus norvegicus	NM_033237.1:513
Tafa1	NM_001431830.1	631-730	GGAAAGTGGCTGGGACAACAAGAAACCGACCTTCCTGTGTTGATGCCTCCATAGTGATTGGGAAATGGTGGTGTGAGATGGAACCCTGCCTAGAAGGAGA	Rattus norvegicus	NM_001431830.1:630
Gabra3	NM_017069.3	191-290	CTTGTACTGTGAATCTCACAGGTCTCTCCAAGTTGCTGTCTAAGAAGATGATAACCACACAAATGTGGCACTTCTATGTGACCAGAGTTGGACTTCTTCT	Rattus norvegicus	NM_017069.3:190
Foxp2	NM_001271104.1	2113-2212	TAAAAACGCAGATGTTAGACCTCCCTTTACTTATGCAACTCTCATAAGGCAGGCTATCATGGAGTCATCTGACAGGCAGTTAACACTTAATGAAATTTAC	Rattus norvegicus	NM_001271104.1:2112
Scn11a	NM_019265.2	5701-5800	TTTGCATGTACGTCAAAACCCTGCAGTAAGTTAATAGCTTGCTACGGGTGTTCCTACCAGCATCACAGAATTGGGTGTATGACTCAAACCTAAAAGCATG	Rattus norvegicus	NM_019265.2:5700
Cntnap2	XM_039109025.1	4481-4580	ACTCAGCTATCATTGGAGGGGTCATCGCCGTGGTGATTTTCACCATCCTCTGCACCTTGGTCTTCCTCATCCGGTACATGTTCCGTCACAAGGGCACCTA	Rattus norvegicus	XM_039109025.1:4480
Grik1	NM_017241.2	616-715	ACCTATTTTATATCAACCTCTACCCGGACTATGCGGCTATCAGCAGGGCGGTCCTGGATTTGGTCCTCTATTACAACTGGAAAACAGTGACGGTGGTGTA	Rattus norvegicus	NM_017241.2:615
Ret	NM_012643.2	2675-2774	AAGATGAAGATCTCTGACTTTGGGCTGTCCCGAGATGTTTATGAAGAAGATTCCTATGTGAAGAAAAGCAAGGGCCGGATTCCCGTCAAATGGATGGCAA	Rattus norvegicus	NM_012643.2:2674
Rgs5	NM_019341.1	31-130	TCATGCCTGGAAAGGGCCAAAGAGATCAAGATCAAATTGGGTATTCTTCTCCAGAAGCCAGACTCTGCTGTTGACCTTGTCATTCCATATAATGAGAAGC	Rattus norvegicus	NM_019341.1:30
Calcb	NM_138513.1	616-715	TATACTGAGTCTATGGCCAGTCAAATATGATGGTGTCTCCTGCTGGCATCCTTTGCAGCAAACCAAATAGGTTCTCCAAGAGCCGTCCAGACGGTGGTAG	Rattus norvegicus	NM_138513.1:615
Sgcz	NM_001108875.2	765-864	AGGGACTGAAGGAGCAGTATTTGGGCACTCTGTGGAAACACCTCACGTCAGAGCAGAGCCATCTCAAGACCTCAGGCTTGAATCACCTACCAGATCCTTG	Rattus norvegicus	NM_001108875.2:764
Hs6st3	NM_001271404.1	1307-1406	ATGATGGAGCCCGTCAGCACATTGAGGAGTTGAATTTCCTGGACATGCAGCTTTATGAGTATGCAAAGGATCTCTTTCAGCAACGCTACCACCACACCAA	Rattus norvegicus	NM_001271404.1:1306
Dgkh	NM_001427603.2	1209-1308	TGTACCATCCTGTCTGTCCACTAGGCCAGTGTAAAGTTTCCATCATCCCTCCAATTGCACTGAATAGCACAGACTCTGACGGTTTCTGCCGAGCAACCTT	Rattus norvegicus	NM_001427603.2:1208
Hprt1*	NM_012583.2	881-980	CCCTTTTGATTTGCACTATGAGCCTGTAGGCAGCCTACCGTCAGGTAGATTGTCACTTCCCTTGTGAGACAGACAGATCTCTTAAATTACCACTGTTAAA	Rattus norvegicus	NM_012583.2:880
Rps18*	NM_213557.1	215-314	GGGAGCTCACGGAGGACGAGGTGGAGCGTGTGATCACCATCATGCAGAACCCACGACAATACAAGATCCCTGACTGGTTCTTGAACAGACAGAAGGACGT	Rattus norvegicus	NM_213557.1:214
Gapdh*	NM_017008.3	781-880	CCCCAATGTATCCGTTGTGGATCTGACATGCCGCCTGGAGAAACCTGCCAAGTATGATGACATCAAGAAGGTGGTGAAGCAGGCGGCCGAGGGCCCACTA	Rattus norvegicus	NM_017008.3:780
B2m*	NM_012512.1	286-385	CGAGACCGATGTATATGCTTGCAGAGTTAAACACGTCACTCTGAAGGAGCCCAAAACCGTCACCTGGGACCGAGACATGTAATCAAGCTCTATGGAGCTC	Rattus norvegicus	NM_012512.1:285
Xpnpep1*	NM_131913.1	1643-1742	GATCCGCATCGAGAACGTTGTTTTGGTGGTCCCTGCGAAGACCAAGTATAATTTCAATAACCGAGGAAGCCTGACCTTTGAACCTCTAACTTTGGTTCCC	Rattus norvegicus	NM_131913.1:1642
Asb7*	NM_001108915.1	865-964	CCATTTCTCTGCAGCAAGAGGAAAGGAGAGGTGTGTTCGAGTGTTTCTGGAACACGGAGCTGATCCCACGGTTAAGGATTTAATCGGAGGCTTCACCGCT	Rattus norvegicus	NM_001108915.1:864
Ccdc127*	NM_198766.1	203-302	TCGGATTGGCAGCGTTTCGTTGGATTTGGTCTAGGGAATCCCAAAAAGAAATAGAAAAAGCAAGAAGAGCATATCATCAGCAAACAGCTGCTTTCCAGCA	Rattus norvegicus	NM_198766.1:202
Csnk2a2*	NM_001107409.1	771-870	GTATCTGAAGAAGTACCACATAGACCTAGACCCACACTTCAATGATATCCTGGGACAGCATTCACGGAAGCGCTGGGAAAACTTTATCCATAGTGAGAAC	Rattus norvegicus	NM_001107409.1:770
Vcf1*	XM_039086768.2	401-500	TGAGAAAAAGGAGAAGAAATGGCAGTGATGATGACAACCACCCTCCTCCACAGACCAAAAGGAGCAGTAGGAACCCCATCTTCCAGGACTCCTGGGACAC	Rattus norvegicus	XM_039086768.2:400
Mto1*	NM_001106841.1	1191-1290	AGCCAAAATGGTCCATCCAGGCTATGGTGTTCAGTACGATTATTTAGATCCCCGTCAGATCAGTCCTTCCCTCGAGACGCATTTGGTTCAGCGGTTGTTC	Rattus norvegicus	NM_001106841.1:1190
Tada2b*	NM_001170455.1	2929-3028	ATTAACAGGAACTAGCAGGGTGTTTTTCAAACCGTTCCCATGGCTGGGATGCAAGCTTAAGTTTGAGAACCACTGGTTTTGTCCTGGTGTCTCCAGCACC	Rattus norvegicus	NM_001170455.1:2928
Tlr5	NM_001145828.1	1956-2055	ACGCGTTTCATGGACTCGACAGCCTACAGATTCTCAATCTATCCTATAATCTTTTGGGAGAACTCTACAATTCCAACTTCTATGGGCTTCCTAGCATAGC	Rattus norvegicus	NM_001145828.1:1955
Hrh4	NM_131909.1	483-582	ATGATTCTGGCTTCGGATTCTTGGAAGAACAGCACCAACACAGAGGAGTGCGAGCCTGGCTTTGTTACTGAGTGGTACATCCTCGCCATTACAGCATTCT	Rattus norvegicus	NM_131909.1:482
Spata13	NM_001191686.1	2315-2414	TGTCTCTTCGGATGGAGGTGCGGAGTCCTCGGCCTTAGTGGATGACAATGGTAGTGAGGAAGACTTCAGCTATGAGGAGCTCTGCCAGGCCAACCCTCGA	Rattus norvegicus	NM_001191686.1:2314
Zfhx3	XM_226464.6	11917-12016	CAATTTCAAGGGGAAAAGTTAAGCACTCCCACTTTCAGAAGAGGAAAAAAAAAACCCACACACAAAGAGTGTTGAGGACTTGTAGCTTAAAAAAAGAAGA	Rattus norvegicus	XM_226464.6:11916
Htr2b	XM_008767216.1	1256-1355	CTTCGCGGTAATAATCCCCACCATTGGCGGGAACATCCTGGTTATTCTGGCTGTTTCACTGGAGAAAAGGCTGCAGTACGCTACCAACTACTTTCTAATG	Rattus norvegicus	XM_008767216.1:1255
Trpm3	NM_001191562.1	4615-4714	TTTTCTCCTTCAAGGAGTTACTACGCCAACTTTGGGGTGCCCGTGAAAACAGCAGAATACACAAGTATTACAGACTGTATCGACACAAGATGTGTCAATG	Rattus norvegicus	NM_001191562.1:4614
Htr7	NM_022938.2	800-899	AACGATGACAAAGTGTGCTTGATCAGCCAGGATTTTGGCTACACGATCTACTCCACTGCGGTGGCGTTTTATATCCCCATGTCGGTCATGCTGTTCATGT	Rattus norvegicus	NM_022938.2:799
Htr2a	NM_017254.1	441-540	ATGCCTGTGTCCATGTTAACCATCCTGTATGGGTACCGGTGGCCTTTGCCTAGCAAGCTCTGTGCGATCTGGATTTACCTGGATGTGCTCTTTTCTACGG	Rattus norvegicus	NM_017254.1:440
Trpv4	NM_023970.1	1691-1790	TCATGAAGAAATGCCCTGGAGTGAATTCTCTCTTCGTCGATGGCTCCTTCCAGTTGCTCTACTTCATCTACTCAGTGCTGGTGGTTGTGTCTGCGGCGCT	Rattus norvegicus	NM_023970.1:1690
Mrgprx1	NM_172158.3	401-500	ACCACTGCCACCGCCCAAGAAACATGTCAGCTATTATATGTGTTCTAATCTGGGTTCTGTCCTTTCTCATGGGCATCCTTGACTGGTTCTTCTCAGGATT	Rattus norvegicus	NM_172158.3:400
Pcdh12	NM_053944.1	803-902	GAGCTCTTGACCAAGACACTGGCCCTAACAGCTTATATTCCTATTCCCTGTCTCCCAGTGAACACTTTGCCCTGGATGTTATTGTGGGCCCTGATGAGAC	Rattus norvegicus	NM_053944.1:802
Tlr3	NM_198791.1	1425-1524	CAGTGGCTAAAATGTTTGGAACATCTCAACATGGACGATAATACTATACCGGGTATAAAAAGCAATACTTTCACAGGATTGGTGAGTCTGAAGTACCTAA	Rattus norvegicus	NM_198791.1:1424
Tlr7	NM_001097582.1	221-320	AGAGTCCTTGGGTTTCGATGGTATCCTAAAACTCTACCTTGTGATGTCTCTCTCGATAGCACAAACACCCATGTGATTGTGGATTGCACAGACAAGCATT	Rattus norvegicus	NM_001097582.1:220
Il1rl1	NM_001127689.1	463-562	TCCTACTCAAAAGAGAAATCGGATCTTCGTCTCAAGAGATCGTCTGAAGTTTCTACCAGCCAAAGTGGAAGACTCTGGGATTTATACGTGTGTTATCAGA	Rattus norvegicus	NM_001127689.1:462
Trpm2	NM_001011559.1	1801-1900	GTGAGCCTCCGGTCTCTCTATAAGCGATCAACAGGCCACGTTACCTTCACCATTGACCCAGTCCGCGATCTTCTCATTTGGGCCATCATCCAGAACCACA	Rattus norvegicus	NM_001011559.1:1800
*Housekeeping genes
